# Genes derived from ancient polyploidy have higher genetic diversity and are associated with domestication in *Brassica rapa*

**DOI:** 10.1101/842351

**Authors:** Xinshuai Qi, Hong An, Tara E. Hall, Chenlu Di, Paul D. Blischak, Michael T. W. McKibben, Yue Hao, Gavin C. Conant, J. Chris Pires, Michael S. Barker

## Abstract

- Many crops are polyploid or have a polyploid ancestry. Recent phylogenetic analyses have found that polyploidy often preceded the domestication of crop plants. One explanation for this observation is that increased genetic diversity following polyploidy may have been important during the strong artificial selection that occurs during domestication.
- To test the connection between domestication and polyploidy, we identified and examined candidate genes associated with the domestication of the diverse crop varieties of *Brassica rapa*. Like all “diploid” flowering plants, *B. rapa* has a diploidized paleopolyploid genome and experienced many rounds of whole genome duplication (WGD). We analyzed transcriptome data of more than 100 cultivated *B. rapa* accessions.
- Using a combination of approaches, we identified more than 3,000 candidate genes associated with the domestication of four major *B. rapa* crop varieties. Consistent with our expectation, we found that the candidate genes were significantly enriched with genes derived from the Brassiceae mesohexaploidy. We also observed that paleologs were significantly more diverse than non-paleologs.
- Our analyses find evidence for that genetic diversity derived from ancient polyploidy played a key role in the domestication of *B. rapa* and provide support for its importance in the success of modern agriculture.
