## Supplementary material for "Genes derived from ancient polyploidy have higher genetic diversity and are associated with domestication in *Brassica rapa*": Table S2

### Sheet: Sheet1
	#	Species	Accession	Continent	Country	Region	Group	SRA #
European-Central Asian earlier derived accessions
	1	B. rapa	PI 227296	CA	Iran		TN	SRS1355074
	2	B. rapa	Ames 30080	NA	U.S.	California	TN	SRS1355075
	3	B. rapa	Ames 30083	NA	U.S.	California	TN	SRS1355152
	5	B. rapa	PI 169082	CA	Turkey	Samsun	TN	SRS1355179
	8	B. rapa	PI 662794	EU	Italy		TN	SRS1355263
	13	B. rapa	PI 649190	EU	Belgium		TN	SRS1355083
	14	B. rapa	PI 649188	EU	Belgium	Leielander	TN	SRS1355114
	21	B. rapa	PI 633161	EU	Italy	Calabria	TN	SRS1355161
	24	B. rapa	PI 175608	EU	Turkey	Tekirdag	TN	SRS1355154
	28	B. rapa	PI 649162	EU	Sweden		TN	SRS1355149
	29	B. rapa	PI 179189	EU	Iraq		TN	SRS1355148
	31	B. rapa	PI 169061	CA	Turkey		TN	SRS1355145
	34	B. rapa	PI 127440	CA	Afghanistan	Kabul	TN	SRS1355134
	36	B. rapa	PI 162778	NA	Argentina	Buenos Aires	TN	SRS1355132
	37	B. rapa	PI 212593	CA	Afghanistan	Nangarhar	TN	SRS1355131
	46	B. rapa	PI 250004	CA	Egypt		TN	SRS1355166
	48	B. rapa	PI 662772	EU	Germany		TN	SRS1355178
	57	B. rapa	PI 662684	EU	Italy		TN	SRS1355221
	95	B. rapa	PI 649194	EU	Germany		TN	SRS1355296
	97	B. rapa	PI 633168	EU	Italy		TN	SRS1355295
	128	B. rapa	PI 633181	NA	Hondura	Lempira	TN	SRS1355117
	147	B. rapa	PI 198061	EU	Sweden		TN	SRS1355087
Toria
	62	B. rapa	PI 603025	SA	Pakistan		RP	SRS1355192
	63	B. rapa	PI 633154	SA	Pakistan		RP	SRS1355217
	84	B. rapa	PI 340208	SA	India		RP	SRS1355251
	86	B. rapa	PI 649171	SA	India		RP	SRS1355249
	94	B. rapa	PI 597831	CA	Egypt		RP	SRS1355297
	153	B. rapa	GC 1742-69		/		RP	SRS1355097
	154	B. rapa	GC 4623-77		/		RP	SRS1355096
Indian sarson
	51	B. rapa	PI 370737	SA	India		IS	SRS1355176
	52	B. rapa	PI 603020	SA	India		IS	SRS1355170
	53	B. rapa	PI 649160	SA	India		IS	SRS1355228
	55	B. rapa	PI 179641	SA	India	Punjab	IS	SRS1355226
	85	B. rapa	PI 347602	SA	India		IS	SRS1355250
	88	B. rapa	PI 649178	SA	India		IS	SRS1355246
	134	B. rapa	PI 347608	SA	India		IS	SRS1355111
	135	B. rapa	PI 459019	SA	India		IS	SRS1355110
	136	B. rapa	PI 649200	SA	India		IS	SRS1355109
	137	B. rapa	PI 649201	SA	India		IS	SRS1355108
	138	B. rapa	PI 649202	SA	India		IS	SRS1355107
	139	B. rapa	PI 426420	SA	Pakistan		IS	SRS1355106
	140	B. rapa	PI 390142	SA	Pakistan		IS	SRS1355105
	141	B. rapa	PI 426422	SA	Pakistan		IS	SRS1355104
	142	B. rapa	PI 426423	SA	Pakistan		IS	SRS1355102
	143	B. rapa	PI 649208	NA	U.S.	Iowa	IS	SRS1355091
	144	B. rapa	PI 649206	NA	U.S.	Iowa	IS	SRS1355090
	145	B. rapa	PI 649207	NA	U.S.	Iowa	IS	SRS1355089
	146	B. rapa	PI 649204	NA	U.S.	Iowa	IS	SRS1355088
	149	B. rapa	PI 347594	SA	India		IS	SRS1355100
Pak choi
	20	B. rapa	PI 644006	NA	U.S.	California	PC	SRS1355162
	40	B. rapa	G31787	EA	China		PC	SRS1355127
	41	B. rapa	PI 662760	EA	China		PC	SRS1355126
	42	B. rapa	PI 662761	EA	China		PC	SRS1355120
	43	B. rapa	PI 662729	EA	China		PC	SRS1355164
	67	B. rapa	G 31777	EA	China		PC	SRS1355213
	68	B. rapa	G 31784	EA	China		PC	SRS1355212
	69	B. rapa	G 31785	EA	China		PC	SRS1355211
	70	B. rapa	PI 633165	EA	China		PC	SRS1355209
	72	B. rapa	G 30708	EA	China		PC	SRS1355199
	73	B. rapa	G 30955	EA	China		PC	SRS1355270
	75	B. rapa	G 28902	EA	China		PC	SRS1355269
	76	B. rapa	PI 662679	EA	Japan		PC	SRS1355267
	77	B. rapa	PI 662680	EA	Japan		PC	SRS1355266
	79	B. rapa	G 30792	EA	Japan		PC	SRS1355264
	80	B. rapa	PI 508408	EA	South Korea		PC	SRS1355261
	81	B. rapa	PI 508409	EA	South Korea		PC	SRS1355254
	87	B. rapa	PI 649173	SA	India		PC	SRS1355248
	98	B. rapa	G 30238	EU	Spain		PC	SRS1355293
	99	B. rapa	PI 390964	EA	China	Hong Kong	PC	SRS1355272
	100	B. rapa	PI 390963	EA	China	Hong Kong	PC	SRS1355286
	101	B. rapa	PI 662783	SA	Indonesia	Sumatra	PC	SRS1355285
	108	B. rapa	PI 427091	EA	China	Guangdong	PC	SRS1355279
	122	B. rapa	PI 257237	EA	Thailand		PC	SRS1355081
	130	B. rapa	PI 662686	EA	China	Taiwan	PC	SRS1355115
Chinese cabbage
	10	B. rapa	PI 590995	EA	China	Beijing	CC	SRS1355238
	12	B. rapa	PI 419064	EA	China	Beijing	CC	SRS1355073
	15	B. rapa	PI 391548	EA	China	Shaanxi	CC	SRS1355103
	44	B. rapa	PI 391558	EA	China	Shaanxi	CC	SRS1355098
	45	B. rapa	PI 391547	EA	China	Shaanxi	CC	SRS1355165
	71	B. rapa	PI 391549	EA	China	Shaanxi	CC	SRS1355180
	74	B. rapa	PI 662550	EA	China		CC	SRS1355205
	82	B. rapa	G 30794	EA	Japan		CC	SRS1355268
	103	B. rapa	PI 662682	EA	China	Taiwan	CC	SRS1355253
	104	B. rapa	G 30694	EA	China		CC	SRS1355284
	106	B. rapa	PI 419106	EA	China		CC	SRS1355282
	107	B. rapa	PI 419073	EA	China	Beijing	CC	SRS1355283
	109	B. rapa	PI 419072	EA	China	Beijing	CC	SRS1355280
	110	B. rapa	PI 391560	EA	China	Shaanxi	CC	SRS1355277
	112	B. rapa	PI 426177	CA	Afghanistan		CC	SRS1355339
	114	B. rapa	PI 662676	EA	Japan		CC	SRS1355071
	115	B. rapa	PI 508414	EA	South Korea		CC	SRS1355069
	116	B. rapa	PI 508422	EA	South Korea		CC	SRS1355067
	117	B. rapa	PI 508421	EA	South Korea		CC	SRS1355068
	118	B. rapa	PI 508416	EA	South Korea		CC	SRS1355086
	119	B. rapa	PI 508418	EA	South Korea		CC	SRS1355076
	120	B. rapa	PI 508420	EA	South Korea		CC	SRS1355084
	121	B. rapa	PI 257236	EA	Thailand		CC	SRS1355082
	123	B. rapa	PI 257238	EA	Thailand		CC	SRS1355080
	124	B. rapa	PI 662620	NA	U.S.		CC	SRS1355079
	125	B. rapa	G 30441	NA	U.S.		CC	SRS1355078
	126	B. rapa	G 30787	NA	U.S.		CC	SRS1355077
	127	B. rapa	PI 662616	NA	U.S.		CC	SRS1355118
				NA=North America and close regions
				CA=Central Asia and close regions
				SA=South Asia
				EA=East Asia and close regions
				EU=Europe
