## Supplementary material for "Genes derived from ancient polyploidy have higher genetic diversity and are associated with domestication in *Brassica rapa*": Table S6

### Sheet: POInT Candidate Gene Enrichment
Candidate Gene Enrichment with POInT Paleologs
Candidates: SweeD				In case of paleolog subcategories, "non-paleolog" means "not a paleolog of this type" and includes the non-paleologs plus other types of paleologs.
Paleolog Classification	Paleolog - Candidate	Non-paleolog - Candidate	Paleolog - Non-Candidate	Non-paleolog - Non-Candidate	Total Genes	Chi2	Pval
All Retained Genes	1444	1943	12055	25584	41026	157.837	3.36e-36
Single Retained Genes	588	2799	4230	33409	41026	111.78	3.99e-26
Double Retained Genes	637	2750	5491	32148	41026	43.193	4.96e-11
Triple Retained Genes	219	3168	2334	35305	41026	0.329597	0.565896
Candidates: M-K test
Paleolog Classification	Paleolog - Candidate	Non-paleolog - Candidate	Paleolog - Non-Candidate	Non-paleolog - Non-Candidate	Total Genes	Chi2	Pval
All Retained Genes	49	43	13450	27484	41026	16.3968	5.14e-05
Single Retained Genes	22	70	4796	36138	41026	12.0242	0.000525152
Double Retained Genes	17	75	6111	34823	41026	0.652229	0.419317
Triple Retained Genes	10	82	2543	38391	41026	2.66024	0.102885
Candidates: M-K+SweeD Combined
Paleolog Classification	Paleolog - Candidate	Non-paleolog - Candidate	Paleolog - Non-Candidate	Non-paleolog - Non-Candidate	Total Genes	Chi2	Pval
All Retained Genes	1481	1981	12018	25546	41026	166.531	4.24e-38
Single Retained Genes	603	2859	4215	33349	41026	116.845	3.1e-27
Double Retained Genes	652	2810	5476	32088	41026	44.8399	2.14e-11
Triple Retained Genes	226	3236	2327	35237	41026	0.547513	0.459335
Candidates: DGE
Paleolog Classification	Paleolog - Candidate	Non-paleolog - Candidate	Paleolog - Non-Candidate	Non-paleolog - Non-Candidate	Total Genes	Chi2	Pval
All Retained Genes	3149	4664	10350	22863	41026	239.038	6.37e-54
Single Retained Genes	1109	6704	3709	29504	41026	55.6238	8.78e-14
Double Retained Genes	1412	6401	4716	28497	41026	74.3751	6.46e-18
Triple Retained Genes	628	7185	1925	31288	41026	54.0962	1.91e-13
Candidates: M-K + SweeD + DGE
Paleolog Classification	Paleolog - Candidate	Non-paleolog - Candidate	Paleolog - Non-Candidate	Non-paleolog - Non-Candidate	Total Genes	Chi2	Pval
All Retained Genes - Whole Genome	4174	6112	9325	21415	41026	365.905	1.46e-81
Single Retained Genes - Whole Genome	1555	8731	3263	27477	41026	150.332	1.47e-34
Double Retained Genes - Whole Genome	1847	8439	4281	26459	41026	98.1959	3.79e-23
Triple Retained Genes - Whole Genome	772	9514	1781	28959	41026	38.3977	5.77e-10
Literature
Paleolog Classification	Paleolog - Candidate	Non-paleolog - Candidate	Paleolog - Non-Candidate	Non-paleolog - Non-Candidate	Total Genes	Chi2	Pval
All Retained Genes - Whole Genome	18	22	13481	27505	41026	2.13363	0.144099
Single Retained Genes - Whole Genome	7	33	4811	36175	41026	0.784435	0.375788
Double Retained Genes - Whole Genome	9	31	6119	34867	41026	1.25595	0.262419
Triple Retained Genes - Whole Genome	2	38	2551	38435	41026	5.05e-05	0.994333

### Sheet: POInT Paleolog Nucleotide Diver
POInT Paleolog Nucleotide Diversity U Tests
Treatment Pair	W	p value
Single Copy Paleologs vs Non-Paleologs	27384934	2.09909e-130
Double Copy Paleologs vs Non-Paleologs	4.23604e+07	1.46065e-76
Triple Copy Paleologs vs Non-Paleologs	17437419	4.65765e-35
